# A 1.5 Mb continuous endogenous viral region in the arbuscular mycorrhizal fungus *Rhizophagus irregularis*

**DOI:** 10.1101/2023.04.17.537115

**Authors:** Hongda Zhao, Ruixuan Zhang, Junyi Wu, Lingjie Meng, Yusuke Okazaki, Hiroyuki Hikida, Hiroyuki Ogata

## Abstract

Most fungal viruses are RNA viruses and no double-stranded DNA virus that infects fungi is known to date. A recent study detected DNA polymerase genes that originated from large dsDNA viruses in the genomes of basal fungi, suggestive of the existence of dsDNA viruses capable of infecting fungi. In this study, we searched for viral infection signatures in chromosome-level genome assemblies of the arbuscular mycorrhizal fungus *Rhizophagus irregularis*. We identified a continuous 1.5 Mb putative viral region on a chromosome in *R. irregularis* strain 4401. Phylogenetic analyses revealed that the viral region is related to viruses in the family *Asfarviridae* of the phylum *Nucleocytoviricota*. Single-copy marker genes from *Nucleocytoviricota* were detected as single-copy genes in the viral region. Furthermore, this viral region was absent in the genomes of four other *R. irregularis* strains and had fewer signals of fungal transposable elements than the other genomic regions. These results suggest a recent and single insertion of a large dsDNA viral genome in the genome of this fungal strain, providing strong evidence of the recent infection of the fungus by a dsDNA virus.
