## Supplementary Table S1 for "A 1.5 Mb continuous endogenous viral region in the arbuscular mycorrhizal fungus *Rhizophagus irregularis*"

### Sheet: Markergenes
Genome	A32	D5	mRNAc	MCP	RNAPL	RNAPS	PolB	RNR	SFII	VLTF3
GCA_020716765.1 (Rir_A1)	0	0	1	0	0 (FP=1)	0 (FP=3)	18	0 (FP=1)	0	0
GCA_020716685.1 (Rir_B3)	0	0	1	0	0 (FP=1)	0 (FP=3)	15	0 (FP=1)	0	0
GCA_020716725.1 (Rir_DAOM-197198)	0	0	0	0	0 (FP=1)	0 (FP=3)	20	0 (FP=1)	0	0
GCA_020716745.1 (Rir_C2)	0	0	0	0	0 (FP=1)	0 (FP=3)	33	0 (FP=1)	0	0
GCA_020716705.1 (Rir_4401)	0	0	1*	0	1* (FP=1)	1* (FP=3)	1*+15	0 (FP=1)	0	1*
GCA_019649035.1 (Ema)	1	1	1	2	1 (FP=3)	1 (FP=2)	1	1 (FP=2)	1	1
NC_001659.2 (African swine fever virus)	1	1	1	1	1	1	1	1	1	1
LC506465.1 (Abalone asfa-like virus)	1	0	1	2	1	1	1	1	0	1
NC_034383.1 (Pacmanvirus)	1	1	1	1	1	1	1	1	1	1
KJ614390.1 (Faustovirus)	1	1	1	0	1	1	1	1	1	1
NC_034249.1 (Kaumoebavirus)	1	1	1	0	1	1	1	1	1	1
*: Number of genes in the 1.5 Mb GEVE in strain 4401
FP: Number of false positives (eukaryotic genes)
