## Supplementary Table S2 for "A 1.5 Mb continuous endogenous viral region in the arbuscular mycorrhizal fungus *Rhizophagus irregularis*"

### Sheet: Information of viral regions
Loction	Start	End	ViralRegion_length	Chromosome_length	Viral_score	Marker_genes
4401_Chromosome1	1172257	1244170	71913	5748756	0.128682
4401_Chromosome5a	1059053	1121529	62476	5698011	0.176828
4401_Chromosome5b	1389494	1561079	171585	5698011	0.340096
4401_Chromosome7a	3647	70245	66598	5088944	0.373448
4401_Chromosome7b	1596235	1659016	62781	5088944	0.930173	PolB:445.4
4401_Chromosome8	1370742	2921549	1550807	6327528	0.78699	VLTF3:86.6,RNAPS:930.3,PolB:434.8,RNAPL:620.9,mRNAc:361.7
4401_Chromosome16	2830853	3065314	234461	4560926	0.418644
4401_Chromosome17	4212493	4321175	108682	5103925	0.508542
4401_Chromosome18	924689	1046793	122104	4384562	0.195999
4401_Chromosome20	2720260	2863482	143222	3669969	0.421545
4401_Chromosome23	2795152	2842140	46988	3156655	0.46858	PolB:437.8
4401_Chromosome24	3387434	3433486	46052	3644219	0.273084
B3_chromosome1a	3	83266	83263	6188082	0.216761
B3_chromosome1b	4666818	4742294	75476	6188082	0.0378674
B3_chromosome5a	503766	520948	17182	5846373	0.36699
B3_chromosome5b	4160376	4334877	174501	5846373	0.257386
B3_chromosome8	1530871	1784620	253749	5350159	0.102238	mRNAc:360.3
B3_chromosome12	4168937	4259116	90179	5140279	0.243289
B3_chromosome16	1415266	1669129	253863	4594829	0.309927
B3_chromosome20	1690308	1741736	51428	3697143	0.494508
B3_chromosome21	3825882	3888874	62992	3888874	0.370184
B3_chromosome23	2715137	2773122	57985	3219970	0.213287
DAOM-197198_chromosome1	4962233	5011321	49088	6147159	0.322929
DAOM-197198_chromosome4	213331	247727	34396	5903475	0.0864872
DAOM-197198_chromosome7a	1705285	1889120	183835	5292897	0.2479	PolB:445.4
DAOM-197198_chromosome7b	3614416	3640769	26353	5292897	0.436628	PolB:418.8
DAOM-197198_chromosome8	1499125	1772770	273645	5236836	0.48074
DAOM-197198_chromosome11	336887	380853	43966	5162635	0.211761
DAOM-197198_chromosome15	298111	359267	61156	4943692	0.156688
DAOM-197198_chromosome16	1474945	1725483	250538	4516545	0.58415
DAOM-197198_chromosome17	3641406	3917281	275875	4468720	0.158183
DAOM-197198_chromosome22	3073229	3143617	70388	3746636	0.0748732
DAOM-197198_chromosome23	2781465	2824772	43307	3740846	0.318762	PolB:313.8
DAOM-197198_chromosome24	886896	1000635	113739	3621677	0.00935414
C2_chromosome1	5987396	6119754	132358	6119756	0.271392
C2_chromosome10	4387785	4403528	15743	5719775	0.161665	PolB:301.9
C2_chromosome13	40273	139131	98858	5692719	0.403458	PolB:222.9
C2_chromosome15	229031	289091	60060	5494430	0.819646
C2_chromosome16	1788397	1919687	131290	5450979	0.652408
C2_chromosome17a	2021809	2107647	85838	4755270	0.305881
C2_chromosome17b	4051431	4233977	182546	4755270	0.27794
C2_chromosome22	376514	427882	51368	4247146	0.702595	PolB:234.2
C2_chromosome24	3479699	3530894	51195	3889913	0.767055
C2_chromosome25a	22765	62259	39494	4027752	0.626852
C2_chromosome25b	3579619	3636181	56562	4027752	0.20512
C2_chromosome27a	997504	1055113	57609	4528031	0.146786
C2_chromosome27b	3698191	3879614	181423	4528031	0.335341
A1_chromosome3	4567727	4611195	43468	6389204	0.246941
A1_chromosome5a	490259	504537	14278	6089072	1.28658
A1_chromosome5b	4339423	4490654	151231	6089072	0.304699
A1_chromosome5c	4883804	4937355	53551	6089072	0.13827
A1_chromosome5d	4943909	5000040	56131	6089072	0.50266
A1_chromosome7	3	63505	63502	4755899	0.00866488
A1_chromosome8	1648591	1903415	254824	5441258	0.104046	mRNAc:200.1,mRNAc:151.8
A1_chromosome9	822578	917173	94595	5192928	0.143986
A1_chromosome12	4083137	4173308	90171	5038231	0.243289
A1_chromosome16a	1473461	1640229	166768	4604671	0.123219
A1_chromosome16b	3829303	3951355	122052	4604671	0.20505
A1_chromosome23	2475567	2533858	58291	3019568	0.218489
