## Supplementary Table S3 for "A 1.5 Mb continuous endogenous viral region in the arbuscular mycorrhizal fungus *Rhizophagus irregularis*"

### Sheet: Distribution
Gene	Strain	Chromosome	Accession	Location_Start	Location_End
polB	4401	Chromosome 11	CP080834.1	1310194	1313667
polB	4401	Chromosome 7	CP080833.1	1608694	1612389
polB	4401	Chromosome 23	CP080850.1	2795152	2798526
polB	4401	Chromosome 8	CP080821.1	2149027	2152788
polB	4401	Chromosome 3	CP080822.1	5180079	5183978
polB	4401	Chromosome 4	CP080823.1	1881321	1885079
polB	4401	Chromosome 29	CP080843.1	1059048	1061285
polB	4401	Chromosome 17	CP080832.1	52957	55941
polB	4401	Chromosome 3	CP080822.1	5405517	5407328
polB	4401	Chromosome 7	CP080833.1	3476773	3479616
polB	4401	Chromosome 31	CP080848.1	2889489	2891228
polB	4401	Chromosome 12	CP080835.1	2144737	2147235
polB	4401	Chromosome 17	CP080832.1	1312788	1314398
polB	4401	Chromosome 8	CP080821.1	64390	66390
polB	4401	Chromosome 10	CP080828.1	4113902	4115470
polB	4401	Chromosome 30	CP080852.1	1917360	1918898
polB	A1	Chromosome 3	CP080920.1	5515460	5518741
polB	A1	Chromosome 17	CP080934.1	48153	51977
polB	A1	Chromosome 18	CP080935.1	1662847	1666671
polB	A1	Chromosome 4	CP080923.1	4191788	4195306
polB	A1	Chromosome 2	CP080925.1	2943745	2947272
polB	A1	Chromosome 16	CP080936.1	3800003	3802240
polB	A1	Chromosome 25	CP080944.1	789761	792724
polB	A1	Chromosome 8	CP080927.1	162977	165115
polB	A1	Chromosome 31	CP080948.1	2795925	2797736
polB	A1	Chromosome 14	CP080932.1	3545049	3547697
polB	A1	Chromosome 7	CP080933.1	3283777	3286620
polB	A1	Chromosome 18	CP080935.1	2505068	2507665
polB	A1	Chromosome 12	CP080930.1	2254612	2256933
polB	A1	Chromosome 21	CP080940.1	3727223	3729298
polB	A1	Chromosome 17	CP080934.1	1363782	1365401
polB	A1	Chromosome 33	CP080952.1	1445990	1448023
polB	A1	Chromosome 8	CP080927.1	3926334	3927920
polB	B3	Chromosome 4	CP080856.1	1638754	1642242
polB	B3	Chromosome 3	CP080854.1	5432985	5436266
polB	B3	Chromosome 17	CP080866.1	49389	53213
polB	B3	Chromosome 18	CP080869.1	2229731	2233555
polB	B3	Chromosome 4	CP080856.1	4056302	4059820
polB	B3	Chromosome 21	CP080874.1	3822199	3824622
polB	B3	Chromosome 16	CP080870.1	3755134	3757056
polB	B3	Chromosome 7	CP080867.1	3410551	3413358
polB	B3	Chromosome 14	CP080868.1	3450022	3452670
polB	B3	Chromosome 31	CP080884.1	2722402	2724141
polB	B3	Chromosome 17	CP080866.1	1384261	1385880
polB	B3	Chromosome 8	CP080860.1	112101	114101
polB	B3	Chromosome 2	CP080859.1	2872523	2874832
polB	B3	Chromosome 8	CP080860.1	3588698	3590284
polB	B3	Chromosome 12	CP080864.1	2326681	2327757
polB	C2	Chromosome 12	CP080891.1	991754	995041
polB	C2	Chromosome 25	CP080909.1	1559466	1562753
polB	C2	Chromosome 31	CP080916.1	2160964	2164014
polB	C2	Chromosome 9	CP080896.1	4608118	4610646
polB	C2	Chromosome 26	CP080917.1	929291	932410
polB	C2	Chromosome 22	CP080907.1	1278387	1281578
polB	C2	Chromosome 11	CP080897.1	1462502	1464616
polB	C2	Chromosome 23	CP080915.1	130297	132114
polB	C2	Chromosome 23	CP080915.1	2024345	2026168
polB	C2	Chromosome 9	CP080896.1	3455602	3458250
polB	C2	Chromosome 10	CP080893.1	3375677	3378064
polB	C2	Chromosome 14	CP080901.1	303215	304960
polB	C2	Chromosome 10	CP080893.1	4395648	4398083
polB	C2	Chromosome 17	CP080905.1	3418793	3420664
polB	C2	Chromosome 11	CP080897.1	2745410	2747092
polB	C2	Chromosome 30	CP080919.1	2903082	2905073
polB	C2	Chromosome 8	CP080892.1	5187407	5189374
polB	C2	Chromosome 10	CP080893.1	4757594	4759198
polB	C2	Chromosome 33	CP080918.1	1856081	1857910
polB	C2	Chromosome 13	CP080894.1	1946231	1948351
polB	C2	Chromosome 4	CP080888.1	4107405	4109573
polB	C2	Chromosome 8	CP080892.1	2607166	2608773
polB	C2	Chromosome 17	CP080905.1	4421037	4422638
polB	C2	Chromosome 32	CP080910.1	399137	400987
polB	C2	Chromosome 14	CP080901.1	2611532	2613421
polB	C2	Chromosome 17	CP080905.1	27239	28804
polB	C2	Chromosome 5	CP080889.1	452405	453952
polB	C2	Chromosome 22	CP080907.1	396717	398135
polB	C2	Chromosome 16	CP080900.1	949098	950768
polB	C2	Chromosome 13	CP080894.1	129311	130267
polB	C2	Chromosome 12	CP080891.1	1564528	1566132
polB	C2	Chromosome 33	CP080918.1	2414305	2415546
polB	C2	Chromosome 20	CP080913.1	3905551	3906603
polB	DAOM-197198	Chromosome 31	CP080818.1	2542118	2545591
polB	DAOM-197198	Chromosome 2	CP080789.1	3060113	3063586
polB	DAOM-197198	Chromosome 3	CP080790.1	5300312	5303545
polB	DAOM-197198	Chromosome 10	CP080797.1	3141862	3145590
polB	DAOM-197198	Chromosome 7	CP080794.1	1802349	1806044
polB	DAOM-197198	Chromosome 5	CP080792.1	5552506	5556516
polB	DAOM-197198	Chromosome 23	CP080810.1	3300040	3303156
polB	DAOM-197198	Chromosome 3	CP080790.1	5153844	5157743
polB	DAOM-197198	Chromosome 21	CP080808.1	3751101	3754472
polB	DAOM-197198	Chromosome 7	CP080794.1	3633531	3636161
polB	DAOM-197198	Chromosome 14	CP080801.1	3602057	3604699
polB	DAOM-197198	Chromosome 33	CP080820.1	1381966	1384149
polB	DAOM-197198	Chromosome 11	CP080798.1	1473169	1474908
polB	DAOM-197198	Chromosome 7	CP080794.1	3781585	3784392
polB	DAOM-197198	Chromosome 23	CP080810.1	2787279	2789072
polB	DAOM-197198	Chromosome 31	CP080818.1	2898006	2899745
polB	DAOM-197198	Chromosome 12	CP080799.1	2337734	2340232
polB	DAOM-197198	Chromosome 8	CP080795.1	67634	69634
polB	DAOM-197198	Chromosome 4	CP080791.1	4017852	4018937
polB	DAOM-197198	Chromosome 30	CP080817.1	2115246	2116784
mRNAc	A1	Chromosome 8	CP080927.1	1707498	1710580
mRNAc	B3	Chromosome 8	CP080860.1	1593084	1596167
mRNAc	4401	Chromosome 8	CP080821.1	2717063	2720143
RNAPL	4401	Chromosome 8	CP080821.1	2314870	2320395
RNAPS	4401	Chromosome 8	CP080821.1	1736545	1740324
VLTF3	4401	Chromosome 8	CP080821.1	1471746	1472768
