## Supplementary Table S4 for "A 1.5 Mb continuous endogenous viral region in the arbuscular mycorrhizal fungus *Rhizophagus irregularis*"

### Sheet: Information of viral regions
Loction	Start	End	ViralRegion_length	Contig_length	Viral_score	Marker_genes	GC content
Ema_BMAT01005259.1	1	15040	15039	16104	3.18106		0.55389
Ema_BMAT01005353.1	237	20640	20403	20640	3.31552	RNR:245.5	0.56521
Ema_BMAT01005139.1	178	15451	15273	15453	9.14063	A32:126.8,VLTF3:90.1	0.5575
Ema_BMAT01005177.1	43	14801	14758	14802	2.31304		0.5534
Ema_BMAT01013347.1	463616	512194	48578	632107	0.100935		0.3405
Ema_BMAT01001418.1	2169	44961	42792	45627	0.698857		0.3458
Ema_BMAT01005329.1	1	11572	11571	11572	4.9797	mcp:110.4,SFII:162.9	0.5716
Ema_BMAT01005152.1	199	24913	24714	24913	7.88191	mcp:171.7,PolB:400.8	0.5827
Ema_BMAT01004464.1	213816	318649	104833	318822	0.568666		0.3539
Ema_BMAT01005195.1	2	22807	22805	22808	7.98259	mRNAc:300.2,RNAPL:924.5	0.5811
Ema_BMAT01013380.1	1001	78334	77333	525171	0.477191		0.3592
Ema_BMAT01012322.1	50474	196621	146147	701650	0.250104		0.356
Ema_BMAT01010670.1	1820	58130	56310	58385	0.399303		0.3915
Viral regions with GC content over 50% are marked as red

### Sheet: Locations of marker genes
Gene	Contig	Location_Start	Location_End	Length (bp)
A32	BMAT01005139.1	7815	8936	1121
D5	BMAT01005334.1	436	3792	3356
MCP	BMAT01005152.1	456	2402	1946
MCP	BMAT01005329.1	8187	9716	1529
mRNAc	BMAT01005195.1	9707	12577	2870
PolB	BMAT01005152.1	16135	21660	5525
RNAPL	BMAT01005195.1	14955	19292	4337
RNAPS	BMAT01005154.1	1544	7759	6215
RNR	BMAT01005353.1	14211	15425	1214
SFII	BMAT01005329.1	9866	11572	1706
VLTF3	BMAT01005139.1	12487	13818	1331
